# Individual *Staphylococcus aureus* SauUSI restriction endonuclease motors fragment methylated DNA

**DOI:** 10.1101/2025.10.16.682607

**Authors:** S.J. Shaw, A. Hughes-Games, O.E. Torres Montaguth, S. McDowall, F.M. Diffin, D. Dunn, S.J. Cross, M.D. Szczelkun

**Affiliations:** DNA-Protein Interactions Unit, School of Biochemistry, University of Bristol, Bristol, UK

## Abstract

SauUSI is a dimeric, ATP-dependent Type IV restriction enzyme that protects *Staphylococcus aureus* by cleaving non-self DNA containing 5-methylcytosine or 5-hydroxymethylcytosine. Using biophysical, single-molecule, and nanopore sequencing methods, we show that 5-methylcytosine recognition first induces ATP-driven unidirectional translocation by one helicase-like subunit, displacing its target recognition domain (TRD). The partner TRD can then bind the liberated modified site, stabilizing a growing DNA loop. On symmetrically methylated DNA, both subunits engage in bidirectional loop translocation. Cleavage is triggered by binding a distal methylated site, by preferred DNA sequences, or upon reaching a DNA end. Interactions with other SauUSI dimers or protein roadblocks affect cleavage site distributions but are not required for nuclease activation. While the first cleavages principally generate blunt-ends or one-nucleotide 3′ overhangs, multiple binding-translocation cycles by individual enzymes ultimately shred the modified non-self DNA, neutralizing its threat.
