## Supplementary material for "Individual *Staphylococcus aureus* SauUSI restriction endonuclease motors fragment methylated DNA": Oligonucleotide and gene sequences

### Sheet: Synthetic oligos
Oligo name	Sequence (5'-3') Cm=5-methylcytosine	Combines with	Substrate	Purpose
handle_fwd	ggctacggtctctAGAATAGTGTATGCGGCG	Oli#ms293NotR	pUC19	PCR to make handles for tweezers
Oli#ms293NotR	GCGTAAGTGCGGCCGCTGACCATGATTACGCCAAGC	handle_fwd	pUC19	PCR to make handles for tweezers
handle_rev	ggctacggtctcaATTACGCCAAGCTTGCATG	Oli#ms293NotR	pUC19	PCR to make handles for tweezers
Oli#ms293NotR	GCGTAAGTGCGGCCGCTGACCATGATTACGCCAAGC	handle_rev	pUC19	PCR to make handles for tweezers
SR1B_fwd	ggctacggtctcataatcatggtcCGCGCTGGATGAACTGATAC	SR1B_rev	SR1B	PCR to make tweezers substrates
SR1B_rev	ggctacggtctctttctTCACCACTTCAGCGGAGTC	SR1B_fwd	SR1B	PCR to make tweezers substrates
SRmcrBC_fwd	ggctacggtctcataatcatggtcGCCTCAACCTGACGTGCAGC	SRmcrBC_rev	SR1TB	PCR to make tweezers substrates
SRmcrBC_rev	ggctacggtctctttctCTACGGCACCTGATACAGCCATCC	SRmcrBC_fwd	SR1TB	PCR to make tweezers substrates
1site_hemi_Tm	/5phos/CGCTACAGAGCTCCCTAGCmTGCTAGATGGATTATCAGC	1site_hemi_B	N/A	Annealed oligo insert for C-trap 1-site hemimethylated substrate
1site_hemi_B	/5phos/CGCTGCTGATAATCCATCTAGCAGCTAGGGAGCTCTGT	1site_hemi_Tm	N/A	Annealed oligo insert for C-trap 1-site hemimethylated substrate
Ctrap_SR_BsaI_F	tgggcacgctggagaccGTCTCTGGCATTCTTCAGTTCC	Ctrap_SR_BsaI_R	SR1tb, SRHtT, SRTtT	PCR to make insert for C-trap 2-site hemimethylated and 1-site dimethylated substrate
Ctrap_SR_BsaI_R	tgggcacgctggagaccaCGAGGTTGCTGAGTGAATATATCG	Ctrap_SR_BsaI_F	SR1tb, SRHtT, SRTtT	PCR to make insert for C-trap 2-site hemimethylated and 1-site dimethylated substrate
H119A_For	GCCGGGTTCgcCGCGAAAGGCTATATCTT	H119A_Rev	pE-SUMO SauUSI	Site directed mutagenesis of SauUSI H119A mutant
H119A_Rev	CCTTTCGCGgcGAACCCGGCAATGTCG	H119A_For	pE-SUMO SauUSI	Site directed mutagenesis of SauUSI H119A mutant
K255A_For	GGGACGGGCgcAACCATTCTGTGCGCG	K255A_Rev	pE-SUMO SauUSI	Site directed mutagenesis of SauUSI K255A mutant
K255A_Rev	CAGAATGGTTgcGCCCGTCCCTGTAGCCG	K255A_For	pE-SUMO SauUSI	Site directed mutagenesis of SauUSI K255A mutant
SauUSI_avi_For	GGCCTGAACGACATCTTCGAGGCTCAGAAAATCGAATGGCACGAAGGGTCCATGTCGCGTTTGTTGAATGATTTCAAC	SauUSI_avi_Rev	pE-SUMO SauUSI	Overlap extension PCR to switch His-SUMO tag with Avi-tag
SauUSI_avi_Rev	GGACCCTTCGTGCCATTCGATTTTCTGAGCCTCGAAGATGTCGTTCAGGCCACCCATGGTATATCTCCTTCTTAAAGTTAAAC	SauUSI_avi_For	pE-SUMO SauUSI	Overlap extension PCR to switch His-SUMO tag with Avi-tag
AluIM_For	GCATGTGGTCTCTAGGTATGTCAAAGGCCAACGCTAAGTAT	AluIM_Rev	pTwist M.AluI	PCR M.AluI gene with BsaI arms for golden gate cloning
AluIM_Rev	AGCATGGGTCTCTCTAGATCATTCTGCTGCGCCTAAAG	AluIM_For	pTwist M.AluI	PCR M.AluI gene with BsaI arms for golden gate cloning
SUMO_Rem_For	TCACCATCATCATCACGGGTCCTCCATGAAGGTTGTGGATTTATTCTGCGGA	SUMO_Rem_Rev	pE-SUMO M2.BfuAI	Overlap extension PCR to remove the SUMO tag
SUMO_Rem_Rev	TCCGCAGAATAAATCCACAACCTTCATGGAGGACCCGTGATGATGATGGTGA	SUMO_Rem_For	pE-SUMO M2.BfuAI	Overlap extension PCR to remove the SUMO tag
SR1_Sw_For	TCTGGTAGCTACTCGACATGCAGGTCGGATACCGCGTCCTGGGTTC	N/A	pUC_HtH	Quikchange to generate pUC_HtT
SR2_Sw_For	GTAGCTACTGAAGACCTGCATGTCGCCGATCCGGAAACCCAGGACG	SR1_Sw_For	pUC_HtH	Quikchange multi to generate pUC_HtT
SR2_KO_For	GTAGATACTGAAGCATGATCTTTCGCCGATCCGGAAACCCAG	SR1_Sw_For	pUC_HtH	Quikchange alone to generate pUC_SR1t or Quikchange multi with SR1_Sw_For to generate pUC_SR1b
Endfree_BsaI_For	GGCTACGGTCTCATAATCATGGTCATGGCATCTGACATCAGGATAG	Endfree_BsaI_Rev	SR1B	PCR to make linear DNA (BsaI_Linear_SR1b) for looped end construct
Endfree_BsaI_Rev	GGCTACGGTCTCTTTCTGGTAAATTGCGTCAGGATAGGATT	Endfree_BsaI_For	SR1B	PCR to make linear DNA (BsaI_Linear_SR1b) for looped end construct
Loop_A	gtgcAGCACATGTTAATTGAGACCGTAGCC	N/A	N/A	Golden gate treated alongside Loop_B and BsaI_Linear_SR1b to generate Linear DNA with hairpin ends
Loop_B	GGCTACGGTCTCTAGAAGTCGACGTGaag	N/A	N/A	Golden gate treated alongside Loop_A and BsaI_Linear_SR1b to generate Linear DNA with hairpin ends
PBP_Sub_For	CGCGCTGGATGAACTGATACCGA	PBP_Sub_Rev	SR1B	PCR to make PBP assay substrate
PBP_Sub_Rev	TCACCACTTCAGCGGAGTCTCTG	PBP_Sub_For	SR1B	PCR to make PBP assay substrate
Triplex_Primer_For	AGTTGCGGTACCTCTGTTGG	Triplex_Primer_Rev	SauUSI_TFO_50, SauUSI_TFO_100, SauUSI_TFO_150, SauUSI_TFO_200, Dual_TFO_AluI and Dual_TFO_BfuAI	PCR to generate duplex DNA for triplex displacement
Triplex_Primer_Rev	GCTATATCTAGATTCAGCCATCACCTC	Triplex_Primer_For	SauUSI_TFO_50, SauUSI_TFO_100, SauUSI_TFO_150, SauUSI_TFO_200, Dual_TFO_AluI and Dual_TFO_BfuAI	PCR to generate duplex DNA for triplex displacement
TFO14	TTCTTTTCTTTCTTCTTTCTTT	N/A	SauUSI_TFO_50, SauUSI_TFO_100, SauUSI_TFO_150, SauUSI_TFO_200, Dual_TFO_AluI, Dual_TFO_BfuAI, dCas9_TFO_Sub and Sau_TFO_Step substrates	Annealed with duplex DNA substrate to generate triplex
TFO14-TAMRA	TAMRA-TTCTTTTCTTTCTTCTTTCTTT	N/A	SauUSI_TFO_50, SauUSI_TFO_100, SauUSI_TFO_150, SauUSI_TFO_200, Dual_TFO_AluI, Dual_TFO_BfuAI, dCas9_TFO_Sub and Sau_TFO_Step substrates	Annealed with duplex DNA substrate to generate triplex
TFO14-Cy3	Cy3-TTCTTTTCTTTCTTCTTTCTTT	N/A	SauUSI_TFO_50, SauUSI_TFO_100, SauUSI_TFO_150, SauUSI_TFO_200, Dual_TFO_AluI, Dual_TFO_BfuAI, dCas9_TFO_Sub and Sau_TFO_Step substrates	Annealed with duplex DNA substrate to generate triplex
TFO125	TTTCTTCTTCTTTTCTTTTCTT	N/A	Dual_TFO_AluI and Dual_TFO_BfuAI	Annealed with duplex DNA substrate to generate triplex
SR_Cas9_TFO_For	TGGAGATCTGACTGGTAATCGGTTC	SR_Cas9_TFO_Rev	SR1B	PCR to generate duplex DNA for triplex displacement with dCas9 (dCas9_TFO_sub)
SR_Cas9_TFO_Rev	TGAACGATATAGCAAGAAAAGAAAGAAGAAAGAAAGTTCAGCGCAGAGTTTGAACAG	SR_Cas9_TFO_For	SR1B	PCR to generate duplex DNA for triplex displacement with dCas9 (dCas9_TFO_sub)
gRNA_A primer	TTCTAATACGACTCACTATAGCTGGCCGACTGCTCCGCACGTTTTAGAGCTAGA	N/A	N/A	Used with the EnGenTM sgRNA Synthesis Kit to generate gRNA-A
gRNA_B primer	TTCTAATACGACTCACTATAGACTGAATGAATGCACCCGTGGTTTTAGAGCTAGA	N/A	N/A	Used with the EnGenTM sgRNA Synthesis Kit to generate gRNA-B
Sau_TFO_Step_17 Top	CCAGTCACTATGGCGCAGCTGCTAGCGCTATATGCGTTGATGCTAAAGAAAGAAGAAAGAAAAGAATCTTATG	Sau_TFO_Step_17 Bot	N/A	Annealed to generate stepping oligo with 17 bp upstream of methylated cytosine
Sau_TFO_Step_17 Bot	CATAAGATTCTTTTCTTTCTTCTTTCTTTAGCATCAACGCATATAGCGCTAGCAGCmTGCGCCATAGTGACTGG	Sau_TFO_Step_17 Top	N/A	Annealed to generate stepping oligo with 17 bp upstream of methylated cytosine
Sau_TFO_Step_20 Top	TCGCCAGTCACTATGGCGCAGCTGCTAGCGCTATATGCGTTGATGCTAAAGAAAGAAGAAAGAAAAGAATCTTATG	Sau_TFO_Step_20 Bot	N/A	Annealed to generate stepping oligo with 20 bp upstream of methylated cytosine
Sau_TFO_Step_20 Bot	CATAAGATTCTTTTCTTTCTTCTTTCTTTAGCATCAACGCATATAGCGCTAGCAGCmTGCGCCATAGTGACTGGCGA	Sau_TFO_Step_20 Top	N/A	Annealed to generate stepping oligo with 20 bp upstream of methylated cytosine
Sau_TFO_Step_21 Top	ATCGCCAGTCACTATGGCGCAGCTGCTAGCGCTATATGCGTTGATGCTAAAGAAAGAAGAAAGAAAAGAATCTTATG	Sau_TFO_Step_21 Bot	N/A	Annealed to generate stepping oligo with 21 bp upstream of methylated cytosine
Sau_TFO_Step_21 Bot	CATAAGATTCTTTTCTTTCTTCTTTCTTTAGCATCAACGCATATAGCGCTAGCAGCmTGCGCCATAGTGACTGGCGAT	Sau_TFO_Step_21 Top	N/A	Annealed to generate stepping oligo with 21 bp upstream of methylated cytosine
Sau_TFO_Step_22 Top	CATCGCCAGTCACTATGGCGCAGCTGCTAGCGCTATATGCGTTGATGCTAAAGAAAGAAGAAAGAAAAGAATCTTATG	Sau_TFO_Step_22 Bot	N/A	Annealed to generate stepping oligo with 22 bp upstream of methylated cytosine
Sau_TFO_Step_22 Bot	CATAAGATTCTTTTCTTTCTTCTTTCTTTAGCATCAACGCATATAGCGCTAGCAGCmTGCGCCATAGTGACTGGCGATG	Sau_TFO_Step_22 Top	N/A	Annealed to generate stepping oligo with 22 bp upstream of methylated cytosine
Sau_TFO_Step_23 Top	GCATCGCCAGTCACTATGGCGCAGCTGCTAGCGCTATATGCGTTGATGCTAAAGAAAGAAGAAAGAAAAGAATCTTATG	Sau_TFO_Step_23 Bot	N/A	Annealed to generate stepping oligo with 23 bp upstream of methylated cytosine
Sau_TFO_Step_23 Bot	CATAAGATTCTTTTCTTTCTTCTTTCTTTAGCATCAACGCATATAGCGCTAGCAGCmTGCGCCATAGTGACTGGCGATGC	Sau_TFO_Step_23 Top	N/A	Annealed to generate stepping oligo with 23 bp upstream of methylated cytosine
Sau_TFO_Step_26 Top	ACAGCATCGCCAGTCACTATGGCGCAGCTGCTAGCGCTATATGCGTTGATGCTAAAGAAAGAAGAAAGAAAAGAATCTTATG	Sau_TFO_Step_26 Bot	N/A	Annealed to generate stepping oligo with 26 bp upstream of methylated cytosine
Sau_TFO_Step_26 Bot	CATAAGATTCTTTTCTTTCTTCTTTCTTTAGCATCAACGCATATAGCGCTAGCAGCmTGCGCCATAGTGACTGGCGATGCTGT	Sau_TFO_Step_26 Top	N/A	Annealed to generate stepping oligo with 26 bp upstream of methylated cytosine
Sau_TFO_Step_29 Top	CCGACAGCATCGCCAGTCACTATGGCGCAGCTGCTAGCGCTATATGCGTTGATGCTAAAGAAAGAAGAAAGAAAAGAATCTTATG	Sau_TFO_Step_29 Bot	N/A	Annealed to generate stepping oligo with 29 bp upstream of methylated cytosine
Sau_TFO_Step_29 Bot	CATAAGATTCTTTTCTTTCTTCTTTCTTTAGCATCAACGCATATAGCGCTAGCAGCmTGCGCCATAGTGACTGGCGATGCTGTCGG	Sau_TFO_Step_29 Top	N/A	Annealed to generate stepping oligo with 29 bp upstream of methylated cytosine
Sau_F	ATTCCGACAGCATCGCCAGTCACTATGGCGGTGCTGCTAGCGCTATATGCGTTGATGCAATTTCTATGC	Sau_R	N/A	Anneal to generate non-methylated oligonucleotide competitor
Sau_FM	ATTCCGACAGCATCGCCAGTCACTATGGCGGTGCmTGCTAGCGCTATATGCGTTGATGCAATTTCTATGC	Sau_R	N/A	Anneal to generate methylated oligonucleotide competitor
Sau_R	GCATAGAAATTGCATCAACGCATATAGCGCTAGCAGCACCGCCATAGTGACTGGCGATGCTGTCGGAAT	Sau_F or Sau_FM	N/A	Anneal to generate methylated or non-methylated oligonucleotide competitor
pUC_Ori_For	AGAGCTAGCGTCTCCATACAAGTATTGGCTCAGCGACTCGCATCACAGACGAGCGGTATCAGCTCACTC	pUC_Ori_Rev	pUC19	PCR to generate Ori Cassette for ENDO-Pore with XcmI sites for dT tailing
pUC_Ori_Rev	ATTCGAGCTCGGTACCCATACAACTGATGGTGTACGTAGCGTACGCATCGTCCGTTCCACTGAGCGTCAGAC	pUC_Ori_For	pUC19	PCR to generate Ori Cassette for ENDO-Pore with XcmI sites for dT tailing

### Sheet: gblocks and genes
Template/Vector name	Purpose	Sequence (5'-3')
SauUSI_TFO_50	Template for 53 bp spacer triplex	AGTTGCGGTACCTCTGTTGGGTTCCCATGTTCGTAATGCTACACCTGCATGCTAGATGTTGCTACCCTTGGCAAGCAACCCTTCAGGAACCGATTACCAGTTTCTTTCTTCTTTCTTTTCTTGAGGTGATGGCTGAATCTAGATATAGC
SauUSI_TFO_100	Template for 103 bp spacer triplex	AGTTGCGGTACCTCTGTTGGGTTCCCATGTTCGTAATGCTACACCTGCATGCTAGATGTTGcTACCCTTGGCAAGCAACCCTTCAGGAACCGATTACCAGTCAGATCTCCAGTCAGGAACTATTGAGTACGAACGCCATCGACTTACGAGTTTCTTTCTTCTTTCTTTTCTTGAGGTGATGGCTGAATCTAGATATAGC
SauUSI_TFO_150	Template for 153 bp spacer triplex	AGTTGCGGTACCTCTGTTGGGTTCCCATGTTCGTAATGCTACACCTGCATGCTAGATGTTGcTACCCTTGGCAAGCAACCCTTCAGGAACCGATTACCAGTCAGATCTCCAGTCAGGAACTATTGAGTACGAACGCCATCGACTTACGAGGCCGACGCACAGGAACTGAAGAATGCCAGAGACTCCGCTGAAGTGGTGAGTTTCTTTCTTCTTTCTTTTCTTGAGGTGATGGCTGAATCTAGATATAGC
SauUSI_TFO_200	Template for 203 bp spacer triplex	AGTTGCGGTACCTCTGTTGGGTTCCCATGTTCGTAATGCTACACCTGCATGCTAGATGTTGcTACCCTTGGCAAGCAACCCTTCAGGAACCGATTACCAGTCAGATCTCCAGTCAGGAACTATTGAGTACGAACGCCATCGACTTACGAGGCCGACGCACAGGAACTGAAGAATGCCAGAGACTCCGCTGAAGTGGTGAGTTTAGGTTCTTCGATTTTCATAAGTATATCTCCTCTTAAAGTTAAAGAGGTTTCTTTCTTCTTTCTTTTCTTGAGGTGATGGCTGAATCTAGATATAGC
pUC_Dual_TFO_AluI	Template plasmid for Dual_TFO_AluI	GTAAAACGACGGCCAGTGCAACGCGATGACGATGGATAGCGATTCATCGATGAGCTGACCCGATCGCCGCCGCCGGAGGGTTGCGTTTGAGACGGGCGACAGATCGCATAGTTGCGGTACCTCTGTTGGAGGAGTTGCACCTGAGTTGGTACCCATGTTTCTTTCTTCTTTCTTTTCTTAAGAACCGAGTTAGAACCGTTCTTTAGTGCAGATCTCCAGTCCGGCAAAAGCTAGTAGATGACATGTCTACTGGTGGGAACACTCAAGACTGTGAATTCTCGAAAGAAGAAGAAAAGAAAAGAACGTGAACCGCAAGCCAGTGCTGTACCTTGAGGTGATGGCTGAATCTAGATATAGCGCATGATCAGTTCTGGACCAGCGAGCTGTGCTGCGACTCGT…
pUC_Dual_TFO_BfuAI	Template plasmid for Dual_TFO_BfuAI	GTAAAACGACGGCCAGTGCAACGCGATGACGATGGATAGCGATTCATCGATGAGCTGACCCGATCGCCGCCGCCGGAGGGTTGCGTTTGAGACGGGCGACAGATCGCATAGTTGCGGTACCTCTGTTGGAGGAGTTGCATCTGAGTTGGTACCCATGTTTCTTTCTTCTTTCTTTTCTTAAGAACCGAGTTAGAACCGTTCTTTAGTGCAGATCTCCAGTCCGGCAAAACCTGCTATGCTAGATGTCTACTGGTGGGAACACTCAAGACTGTGAATTCTCGAAAGAAGAAGAAAAGAAAAGAACGTGAACCGCAAGCCAGTGCTGTACCTTGAGGTGATGGCTGAATCTAGATATAGCGCATGATCAGTTCTGGACCAGCGAGCTGTGCTGCGACTCGT…
pUCIDT_SauUSI	Synthetic gene for SauUSI expression with BsaI and BamHI cloning sites	GGTCTCCAGGTATGTCGCGTTTGTTGAATGATTTCAACCAAAGCCTGCACAAGGGATTCATCGACAAGCATATTTCGCATAAGGGAAACTACACGCCCAAGTTGCTGGTAAATAACAAGAACGAGAAAGTGTTAAGTACGATCATCGATGAATTGCAAAAGTGTGAAACCTTCTACTTTTCCGTGGCGTTTATCACTGAGTCCGGCCTGGCCAGCTTGAAAGCACAACTGTTGGACCTTTCCAATAAAGGTGTGAAAGGGAAGATCCTGACATCGAACTACCTTGGCTTCAACTCGCCAAAGATGTACGGAGAACTGCTTAAGTTAAAGAACGTTGAAGTCCGTTTAACCGACATTGCCGGGTTCCACGCGAAAGGCTATATCTTTGAACACAAAGATT…
pTwist_M.AluI	Synthetic gene for M.AluI expression	ATGTCAAAGGCCAACGCTAAGTATTCTTTCGTTGATTTATTTGCTGGCATCGGCGGTTTTCATGCCGCGCTTGCGGCCACAGGCGGCGTTTGCGAGTACGCTGTTGAAATTGATCGTGAAGCTGCAGCCGTTTATGAGCGTAACTGGAACAAGCCCGCGCTTGGCGACATTACAGATGACGCTAATGATGAAGGAGTCACTTTGCGTGGTTACGACGGCCCCATTGATGTATTGACAGGTGGTTTCCCCTGTCAACCGTTCTCTAAGAGTGGGGCCCAGCACGGTATGGCGGAAACTCGCGGCACGTTGTTCTGGAATATCGCCCGCATCATTGAGGAGCGTGAACCTACAGTATTGATTCTTGAGAACGTGCGCAATTTGGTGGGTCCTCGCCACCGT…
pUCIDT_M1.BfuAI	Synthetic gene for M1.BfuAI expression with BsaI and HindIII cloning sites	GGTCTCCAGGTATGCGTTTAAATGCAGTGGATCTTTTCTCTGGAGCAGGAGGTTTATTACAGGGGCTTCTTCAAACGGACTACAACGTCCTGTTCTCCGTCGAAATTGACAAAGCCGCGGTCCGTACTCACTTGGAAAACTTCCCGGACATTCCCGTGTTCGATGACGATATCCGCAATCTGACGAAAGAGAAGATGGTAGAATTGACCAAGAACAGCGAAATCGACTTAGTGGTTGGAGGTCCACCATGCCAAGGTTTCTCAGTTTTTGGCAAACGCCGCTTCATTAACACACAAGGTTATAATCCGAAAGAAGACGACCGTAATAAGTTAGTGTATGAGTTCATTCGTGTAGTGCGTGAGTTGAAGCCTAAGTATTTCTTCATGGAGAACGTTAAAG…
pUCIDT_M2.BfuAI	Synthetic gene for M2.BfuAI expression with BsaI and XbaI cloning sites	GGTCTCCAGGTATGAAGGTTGTGGATTTATTCTGCGGAGCAGGCGGTTTGCACCTGGGCTTCCAAGAAGCCGGCTTCGAAATTAAACTGGCTGTAGACTCGAATCCTATTGTCGCGAAAACACACGAATTCAATTTCCCCGAGATCCCTTTCTTTAGCGACGACATTAATCAGTTGACAGGTTTTGAATTATTTAATTTAATCGAAGGAGAAGAGATCGACGTGTTAATCGGAGGACCTCCCTGTCAGGGGTTCTCAACTATCGGAAAACGTGTATCGTCGAACTTCGAACGTCGCACCGCAGAAGATGAACGCAATAAGTTAATCTTAGAATATATCCGCATTTTGAATCAGTTGAAGCCGAAATACTTCGTGATTGAGAATGTCAAGGGGCTTCTGA…
pUC_SR1tb	Vector for large scale production of SR1tb	CCGGGCCCACTAGTCTCGAGGAATGTCAGGGAAGACTCTATGACCTTCAACGAGATATGTCAATAAATTCAAAATTCAATCCTATCCTGACGCAATTTACACATGGCATCTGACATCAGGTTAGGGTATGCCTCAACCTGACGTGCAGCCACGCAGACCTTTGATGGTATTGCACAGAATATGGCGGCGATGCTGACCGGCAGTGAGCAGAACTGGCGCTAGTCTGATCACCCGTTCCGTGCTGTCCATAGTGACAGAATCTGCTTAGCAGGCAAGGTGAGGATTGTCGGGAGTATCGGCAGCGCCATTGGCGGATCGTGTTGGTGGCGGCGCATCCGCGTCAGGCGGTACAGCCTATCAGGCCGCTGCGGCGAAATTCCATTcTGCAACCGGAGGATT…
pUC_HtH	Vector for large scale production of SR_HtH	AATTCGAGCTCGGGCCCACTAGTCTCGAGGAATGTCAGGGAAGACTCTATGACCTTCAACGAGATATGTCAATAAATTCAAAATTCAATCCTATCCTGACGCAATTTACACATGGCATCTGACATCAGGTTAGGGTATGCCTCATCCTGACGTTCAGCCACGCAGACCTTTGATGGTATTGCACAGAATATGGCGGCGATGCTGACCGACAGTGAGCAGAACTGGCGCTAGTCTGATCACCCGTTCCGTGCTGTCCATAGTGACAGAATCTGGTTAGAAGGCAAGGTGAGGATTGTCGGGAGTATCGGCAGCGCCATTGGCGGATCGTGTTGGTGGCGGCGCATCCGCGTCAGGCGGTACAGCCTATCAGGCCGCTGCGGCGAAATTCCATTcTGCAAC…
